# *Atxn2*-CAG100-KnockIn mouse spinal cord shows progressive TDP43 pathology associated with cholesterol biosynthesis suppression

**DOI:** 10.1101/838177

**Authors:** Júlia Canet-Pons, Nesli-Ece Sen, Aleksandar Arsovic, Luis-Enrique Almaguer-Mederos, Melanie V. Halbach, Jana Key, Claudia Döring, Anja Kerksiek, Gina Picchiarelli, Raphaelle Cassel, Frédérique René, Stéphane Dieterlé, Nina Hein-Fuchs, Renate König, Luc Dupuis, Dieter Lütjohann, Suzana Gispert, Georg Auburger

## Abstract

Large polyglutamine expansions in Ataxin-2 (ATXN2) cause multi-system nervous atrophy in Spinocerebellar Ataxia type 2 (SCA2). Intermediate size expansions carry a risk for selective motor neuron degeneration, known as Amyotrophic Lateral Sclerosis (ALS). Conversely, the depletion of ATXN2 prevents disease progression in ALS. Although ATXN2 interacts directly with RNA, and in ALS pathogenesis there is a crucial role of RNA toxicity, the affected functional pathways remain ill defined. Here, we examined an authentic SCA2 mouse model with *Atxn2*-CAG100-KnockIn for a first definition of molecular mechanisms in spinal cord pathology. Neurophysiology of lower limbs detected sensory neuropathy rather than motor denervation. Triple immunofluorescence demonstrated cytosolic ATXN2 aggregates sequestrating TDP43 and TIA1 from the nucleus. In immunoblots, this was accompanied by elevated CASP3, RIPK1 and PQBP1 abundance. RT-qPCR showed increase of *Grn*, *Tlr7* and *Rnaset2* mRNA versus *Eif5a2*, *Dcp2, Uhmk1* and *Kif5a* decrease. These SCA2 findings overlap well with known ALS features. Similar to other ataxias and dystonias, decreased mRNA levels for *Unc80*, *Tacr1*, *Gnal*, *Ano3*, *Kcna2*, *Elovl5* and *Cdr1* contrasted with *Gpnmb* increase. Preterminal stage tissue showed strongly activated microglia containing ATXN2 aggregates, with parallel astrogliosis. Global transcriptome profiles from stages of incipient motor deficit versus preterminal age identified molecules with progressive downregulation, where a cluster of cholesterol biosynthesis enzymes including *Dhcr24*, *Msmo1*, *Idi1* and *Hmgcs1* was prominent. Gas chromatography demonstrated a massive loss of crucial cholesterol precursor metabolites. Overall, the ATXN2 protein aggregation process affects diverse subcellular compartments, in particular stress granules, endoplasmic reticulum and receptor tyrosine kinase signaling. These findings identify new targets and potential biomarkers for neuroprotective therapies.
