## Supplemental Table S4 for "*Atxn2*-CAG100-KnockIn mouse spinal cord shows progressive TDP43 pathology associated with cholesterol biosynthesis suppression"

### Sheet: SpinalCord
	Lab.				age	dry	[ng/mg]	[ng/mg]	[ng/mg]	[ng/mg]	[ng/mg]	[ng/mg]	[ng/mg]	[ng/mg]	[ng/mg]	[ng/mg]	[ng/mg]	[ng/mg]	[ng/mg]	[µg/mg]	Ratio [ng/µg]	Ratio [ng/µg]	Ratio [ng/µg]	Ratio [pg/µg]	Ratio [pg/µg]	Ratio [ng/µg]	Ratio [pg/µg]	Ratio [pg/µg]	Ratio [ng/µg]	Ratio [ng/µg]	Ratio [pg/µg]	Ratio [ng/µg]	Ratio [pg/µg]	Ratio	Ratio	Ratio
	Nr.	Spinal Cord	ID	gender	month	mg	Cholestanol(GC)	Lathosterol	Campesterol	Campestanol	Stigmasterol	Sitosterol	Sitostanol	Brassicasterol	Lanosterol	Desmosterol	Dihydro-Lanosterol	24OH Cholesterol	27OH Cholesterol	Cholesterol(GC)	Cholestanol	Lathosterol	Campesterol	Campestanol	Stigmasterol	Sitosterol	Sitostanol	Brassicasterol	Lanosterol	Desmosterol	DihydroLano	24OH Cholesterol	27OH Cholesterol	Lano/Dihydrolano	Desmo/Latho	Lano/Latho
	1	WT	94.13	male	12	10.482	361.077	159.836	325.942	2.88519	3.17617	54.7464	0.537777	0.0638427	34.1683	85.3885	1.31505	51.9597	2.623	131.821	2.73914	1.21252	2.4726	21.8871	24.0945	0.415307	4.07959	0.484312	0.259202	0.64776	9.97601	0.394168	19.8981	25.9825	0.534225	0.21377
	2	WT	94.25	male	11	16.348	316.682	202.462	263.68	2.42018	3.56837	45.8588	0.420639	0.0636273	51.0846	86.9363	2.22161	45.5529	3.04244	116.869	2.70973	1.73239	2.25621	20.7085	30.5331	0.392396	3.59925	0.544434	0.437111	0.74388	19.0095	0.389779	26.033	22.9944	0.429395	0.252317
	3	WT	99.43	male	12	9.608	334.158	159.002	130.828	1.41681	3.09387	24.5757	0.481413	0.079217	22.3356	55.8579	0.824643	39.2129	3.68855	124.148	2.69161	1.28074	1.05381	11.4123	24.9208	0.197955	3.87774	0.638085	0.179911	0.44993	6.64243	0.315856	29.7109	27.0851	0.351304	0.140474
.	4	WT	99.45	male	12	12.283	322.649	147.847	231.769	2.068	3.0967	37.9299	0.431299	0.0527039	33.0222	77.2415	1.21768	42.7698	2.84867	122.066	2.64323	1.2112	1.89872	16.9417	25.369	0.310733	3.53333	0.431766	0.270528	0.632785	9.97563	0.350383	23.3371	27.1188	0.522443	0.223354
	5	WT	105.6	male	12	14.166	318.745	164.814	223.068	2.00402	3.0788	37.3025	0.386552	0.0448464	36.2843	73.881	1.53416	44.5979	3.02331	119.823	2.66014	1.37548	1.86165	16.7249	25.6947	0.311314	3.22604	0.374273	0.302817	0.616586	12.8036	0.3722	25.2315	23.651	0.44827	0.220154
	6	WT	113.6	male	12	11.863	321.421	148.951	202.73	1.8826	2.82747	34.2423	0.341134	0.0425505	34.8023	72.6867	1.41428	39.8302	2.48705	119.655	2.68624	1.24484	1.69429	15.7336	23.6302	0.286176	2.85098	0.355611	0.290856	0.60747	11.8196	0.332876	20.7852	24.6079	0.487991	0.233649
	8	WT	94.16	male	12	6.475	477.366	206.702	303.812	2.46201	3.92127	49.7128	0.568797	0.0664218	45.8888	92.6677	1.69443	58.906	3.53932	174.504	2.73557	1.18451	1.74101	14.1087	22.471	0.284881	3.25951	0.380632	0.262968	0.531036	9.70998	0.337563	20.2822	27.0822	0.448316	0.222005
	7	KIN	113.7	male	12	8.931	340.191	6.74295	135.283	1.80327	1.66393	24.8572	0.374221	0.0349334	2.06398	32.548	0.0807706	34.174	1.28193	78.5703	4.32976	0.0858206	1.7218	22.9511	21.1776	0.316369	4.76288	0.444613	0.0262692	0.414253	1.028	0.434948	16.3157	25.5536	4.82697	0.306095
	9	KIN	94.3	male	11	5.541	419.882	13.2469	188.054	1.97408	2.23004	35.0054	0.513217	0.0714018	2.7726	46.4113	0.173156	38.361	2.37418	108.184	3.88119	0.122448	1.73828	18.2475	20.6135	0.323573	4.74393	0.660004	0.0256286	0.429004	1.60057	0.354591	21.9458	16.0122	3.50355	0.209301
	10	KIN	105.8	male	12	7.64	465.125	17.6369	189.559	2.06383	2.12731	34.2105	0.481322	0.058313	3.15706	50.8992	0.154922	42.6506	1.79172	105.684	4.40109	0.166883	1.79364	19.5283	20.1289	0.323706	4.55435	0.551767	0.0298726	0.481616	1.4659	0.403567	16.9535	20.3783	2.88595	0.179003
	11	KIN	112.8	male	12	7.108	442.899	24.4517	154.246	2.03913	2.43741	29.5004	0.625957	0.0634936	3.35949	53.2176	0.197244	32.9894	1.87091	101.998	4.34224	0.239727	1.51224	19.9918	23.8967	0.289225	6.13695	0.622499	0.0329368	0.521752	1.9338	0.323432	18.3427	17.0322	2.17644	0.137393
						AVG WT	350.3	169.945	240.261	2.16269	3.25181	40.6241	0.452516	0.0590299	36.798	77.8085	1.46026	46.1185	3.03605	129.841	2.69509	1.32024	1.85404	16.7881	25.2448	0.314109	3.48949	0.458445	0.286199	0.604207	11.4195	0.356118	23.6112	25.5031	0.460278	0.215103
						AVG KIN	417.024	15.5196	166.785	1.97008	2.11467	30.8934	0.498679	0.0570354	2.83828	45.769	0.151523	37.0438	1.82969	98.609	4.23857	0.15372	1.69149	20.1797	21.4542	0.313218	5.04953	0.569721	0.0286768	0.461656	1.50707	0.379135	18.3894	19.7441	3.34823	0.207948
						T-Test WT/KIN	0.0996655	4.4025e-07	0.0291482	0.339909	0.00109429	0.0602877	0.477177	0.837384	6.7267e-05	0.00119004	0.000173526	0.0279942	0.00442092	0.0146352	0.000913097	4.44656e-07	0.398832	0.0759284	0.0171016	0.976015	0.0161013	0.113962	0.00011543	0.00886179	0.000456816	0.443961	0.0217991	0.0697748	0.0142286	0.861136
							0.190478	-0.908678	-0.305817	-0.0890596	-0.349693	-0.23953	0.102015	-0.0337879	-0.922869	-0.411774	-0.896236	-0.19677	-0.397346	-0.240538	0.572698	-0.883567	-0.0876729	0.202023	-0.150154	-0.00283548	0.447068	0.242725	-0.899801	-0.23593	-0.868027	0.0646326	-0.221155	-0.225818	6.27437	-0.0332646
