## Supplemental Table S5 for "*Atxn2*-CAG100-KnockIn mouse spinal cord shows progressive TDP43 pathology associated with cholesterol biosynthesis suppression"

### Sheet: Sheet1
	Cerebellum Atxn2-CAG100-KIN 14months								Cerebellum Atxn2-KO 6months
Taqman	Gene	p-value	WT n	WT mean	WT SEM	CAG100 n	CAG100 mean	CAG100 SEM	Gene	p-value	WT n	WT mean	SEM WT	Atxn2-KO n	Atxn2-KO mean	SEM Atxn2-KO
Mm00478712_s1	Pcbp1	0.9132	5	1	0.0263	5	0.9939	0.04672	Pcbp1	0.0465	6	1	0.04535	6	0.8718	0.03212
Mm01296174_g1	Pcbp2	0.802	5	1	0.03033	5	1.011	0.03186	Pcbp2	0.0915	6	1	0.02001	6	1.051	0.01833
Mm01149750_m1	Pcbp3	0.0851	5	1	0.01584	5	0.9111	0.03892	Pcbp3	0.4008	6	1	0.0469	6	1.056	0.04267
Mm00451991_g1	Pcbp4	0.0711	5	1	0.02088	5	0.8655	0.05538	Pcbp4	0.1302	6	1	0.05597	6	1.129	0.0544
Mm01731480_gH	Ptbp1	0.5128	5	1	0.03912	5	1.042	0.04776	Ptbp1	0.5414	6	1	0.03803	4	0.9447	0.0747
Mm00506205_m1	Ddx1	0.2378	5	1	0.02348	5	0.9306	0.04728	Ddx1	0.6644	6	1	0.02645	6	0.9806	0.03435
Mm00619326_m1	Ddx6	0.0248	5	1	0.02424	5	0.9173	0.01571	Ddx6	0.2793	6	1	0.04902	6	0.9113	0.05983
Mm00492113_m1	Dhx15	0.835	5	1	0.04884	5	1.013	0.03814	Dhx15	0.2085	6	1	0.08304	6	0.8685	0.05416
Mm00460131_m1	Dcp1a	0.2319	5	1	0.04503	5	0.8932	0.06799	Dcp1a	0.1477	6	1	0.08093	6	0.8441	0.05582
Mm01183995-m1	Dcp1b	0.0748	5	1	0.03556	5	1.104	0.03628	Dcp1b	0.6083	6	1	0.08218	6	0.9464	0.05882
Mm01264061_m1	Dcp2	0.0019	5	1	0.02765	5	0.7853	0.03654	Dcp2	0.0196	6	1	0.1042	6	0.6548	0.04797
Mm00510029_m1	Dcps	0.1088	5	1	0.03105	5	0.9193	0.03218	Dcps	0.833	6	1	0.03987	6	0.9891	0.03087
Mm01600253_m1	Lsm1	0.068	4	1	0.03135	5	0.9463	0.008915	Lsm1	0.0459	6	1	0.03429	6	0.8845	0.03729
Mm01332941_m1	hnRNPA2B1	0.0026	5	1	0.0629	5	1.347	0.03586	hnRNPA2B1	0.6762	6	1	0.111	6	0.9271	0.1281
Mm01201314_m1	hnRNPD	0.5079	5	1	0.03402	5	1.03	0.02656	hnRNPD	0.2811	6	1	0.03916	6	0.9271	0.05032
Mm00812570_g1	Eif5a2	<0,0001	5	1	0.02238	5	0.5889	0.02979	Eif5a2	0.0118	6	1	0.1102	6	0.5899	0.0421
Mm00613771_m1	Srrm2	0.7766	5	1	0.04784	5	0.97	0.08902	Srrm2	0.6713	6	1	0.03185	6	0.9679	0.06533
Mm01339582_m1	Fmr1	0.156	5	1	0.01858	5	0.9186	0.04561	Fmr1	0.1938	6	1	0.03852	6	0.9278	0.03458
Mm01158049_s1	Pura	0.288	5	1	0.03351	5	1.078	0.0587	Pura	0.0316	6	1	0.03539	6	0.8902	0.02461
Mm00505017_m1	Puf60	0.0024	5	1	0.01412	5	0.8696	0.02637	Puf60	0.052	6	1	0.02283	6	1.089	0.03243
Mm00483336_g1	Cirbp	0.0046	5	1	0.092	5	1.733	0.1491	Cirbp	0.4557	6	1	0.1044	6	0.8762	0.1204
Mm01208295_m1	Prpf19	0.0194	5	1	0.02916	5	0.8958	0.01615	Prpf19	0.6776	6	1	0.05746	6	1.038	0.06778
Mm00850878-g1	Ybx1	0.1287	5	1	0.01081	5	1.172	0.08995	Ybx1	0.0005	6	1	0.02657	6	1.257	0.03919
